# Highly Realistic Whole Transcriptome Synthesis through Generative Adversarial Networks

**DOI:** 10.1101/2022.11.10.515980

**Authors:** Suneng Fu

## Abstract

The transcriptome is the most extensive and standardized among all biological data, but its lack of inherent structure impedes the application of deep learning tools. This study resolves the neighborhood relationship of protein-coding genes through uniform manifold approximation and projection (UMAP) of high-quality gene expression data. The resultant transcriptome image is conducive to classification tasks and generative learning. Convolutional neural networks (CNNs) trained with full or partial transcriptome images differentiate normal versus lung squamous cell carcinoma (LUSC) and LUSC versus lung adenocarcinoma (LUAD) with over 96% accuracy, comparable to XGBoost. Meanwhile, the generative adversarial network (GAN) model trained with 93 TcgaTargetGtex transcriptome classes synthesizes highly realistic and diverse tissue/cancer-specific transcriptome images. Comparative analysis of GAN-synthesized LUSC and LUAD transcriptome images show selective retention and enhancement of epithelial identity gene expression in the LUSC transcriptome. Further analyses of synthetic LUSC transcriptomes identify a novel role for mitochondria electron transport complex I expression in LUSC stratification and prognosis. In summary, this study provides an intuitive transcriptome embedding compatible with generative deep learning and realistic transcriptome synthesis.

**Significance Statement:** Deep learning is most successful when the subject is structured. This study provides a novel way of converting unstructured gene expression lists to 2D-structured transcriptome portraits that are intuitive and compatible with a generative adversarial network (GAN)-based deep learning. The StyleGAN generator trained with transcriptome portrait libraries synthesizes tissue- and disease-specific transcriptomes with significant diversity. Detailed analyses of the synthetic transcriptomes reveal selective enhancement of clinically significant features not apparent in the original transcriptome. Therefore, transcriptome-image-based generative learning may become a significant source of de novo insight generation.
