## Supplementary Table 6 for "Highly Realistic Whole Transcriptome Synthesis through Generative Adversarial Networks"

Annotation Cluster 1	Enrichment Score: 12.46			Count	P_Value	Benjamini
Group_A	279 DAVID ID
GOTERM_MF_DIRECT	structural constituent of eye lens	RT		12	9.80E-17	2.00E-14
GOTERM_BP_DIRECT	spermatogenesis	RT		28	8.20E-15	4.30E-12
Group_B	1470 DAVID ID
GOTERM_MF_DIRECT	olfactory receptor activity	RT		243	5.60E-174	3.80E-171
SMART	HOX	RT		64	7.20E-24	1.50E-21
GOTERM_BP_DIRECT	spermatogenesis	RT		73	2.30E-15	9.90E-13
Group_C	1333 DAVID ID
SMART	HOX	RT		57	4.50E-16	1.20E-13
GOTERM_BP_DIRECT	anterior/posterior pattern specification	RT		26	9.40E-12	9.80E-09
GOTERM_CC_DIRECT	extracellular region	RT		168	8.80E-11	3.70E-08
GOTERM_BP_DIRECT	homophilic cell adhesion via plasma membrane adhesion molecules	RT		38	2.10E-12	3.30E-09
GOTERM_CC_DIRECT	Cilium	RT		46	2.40E-13	2.00E-11
GOTERM_BP_DIRECT	embryonic skeletal system morphogenesis	RT		18	4.70E-11	3.70E-08
Group_D1	2951 DAVID ID
GOTERM_BP_DIRECT	DNA repair	RT		89	5.10E-17	1.20E-13
GOTERM_MF_DIRECT	methyltransferase activity	RT		41	4.70E-10	1.20E-07
GOTERM_BP_DIRECT	transcription, DNA-templated	RT		463	3.90E-25	1.90E-21
GOTERM_BP_DIRECT	cilium morphogenesis	RT		60	4.40E-15	4.30E-12
GOTERM_BP_DIRECT	transcription initiation from RNA polymerase II promoter	RT		60	1.50E-12	9.20E-10
GOTERM_BP_DIRECT	mRNA splicing, via spliceosome	RT		81	2.20E-14	1.60E-11
GOTERM_CC_DIRECT	cilium	RT		51	1.60E-08	1.30E-06
UP_KEYWORDS	WD repeat	RT		81	4.20E-10	7.10E-09
Group_D2	2765 DAVID ID
GOTERM_BP_DIRECT	mRNA splicing, via spliceosome	RT		91	3.30E-19	4.30E-17
GOTERM_MF_DIRECT	cadherin binding involved in cell-cell adhesion	RT		102	2.70E-17	1.50E-14
UP_KEYWORDS	RNA-binding	RT		209	3.30E-34	1.80E-32
GOTERM_BP_DIRECT	mRNA export from nucleus	RT		48	4.80E-14	2.30E-11
UP_KEYWORDS	Ubl conjugation pathway	RT		189	8.50E-24	2.40E-22
Group_F	373
GOTERM_BP_DIRECT	keratinocyte differentiation	RT		29	1.70E-31	8.40E-29
GOTERM_CC_DIRECT	keratin filament	RT		56	3.20E-68	4.90E-66
Group_G	1161
UP_KEYWORDS	Synapse	RT		175	5.50E-122	2.00E-119
GOTERM_CC_DIRECT	cell junction	RT		171	1.70E-90	7.40E-88
UP_KEYWORDS	Membrane	RT		682	3.20E-58	3.80E-56
UP_KEYWORDS	Ion channel	RT		106	4.60E-47	2.80E-45
UP_KEYWORDS	Neurogenesis	RT		59	6.60E-21	1.70E-19
Group_H	972
KEGG_PATHWAY	Hypertrophic cardiomyopathy (HCM)	RT		29	9.00E-19	2.10E-16
GOTERM_CC_DIRECT	sarcoplasmic reticulum membrane	RT		18	7.90E-14	5.70E-12
UP_KEYWORDS	Ion channel	RT		59	9.40E-17	7.20E-15
Group_I	1672
GOTERM_CC_DIRECT	mitochondrion	RT		389	8.00E-112	5.20E-109
KEGG_PATHWAY	Carbon metabolism	RT		51	2.90E-21	1.10E-19
KEGG_PATHWAY	Fatty acid metabolism	RT		25	3.10E-12	6.90E-11
Group_J	301
UP_KEYWORDS	Cell cycle	RT		87	1.20E-58	2.80E-56
GOTERM_BP_DIRECT	DNA repair	RT		30	6.60E-18	1.70E-15
GOTERM_CC_DIRECT	kinesin complex	RT		14	8.90E-13	2.80E-11
Group_K	553
INTERPRO	Immunoglobulin-like domain	RT		126	4.70E-60	3.60E-57
GOTERM_CC_DIRECT	plasma membrane	RT		222	4.00E-26	6.00E-24
GOTERM_MF_DIRECT	antigen binding	RT		34	1.30E-26	6.80E-24
Group_L	870
UP_KEYWORDS	Membrane	RT		440	1.30E-19	5.30E-17
Group_M	1017
GOTERM_BP_DIRECT	oxidation-reduction process	RT		106	1.60E-26	5.60E-23
GOTERM_CC_DIRECT	endoplasmic reticulum membrane	RT		113	6.30E-19	5.60E-17
UP_KEYWORDS	Glycoprotein	RT		348	9.40E-21	7.40E-19
KEGG_PATHWAY	Metabolism of xenobiotics by cytochrome P450	RT		40	1.30E-24	1.70E-22
UP_KEYWORDS	Blood coagulation	RT		24	5.10E-18	2.40E-16
Group_N	1025
UP_KEYWORDS	DNA repair	RT		38	1.70E-07	9.30E-06
GOTERM_CC_DIRECT	cell-cell adherens junction	RT		37	2.80E-05	1.50E-03
SMART	WD40	RT		28	2.10E-04	4.90E-02
GOTERM_CC_DIRECT	peroxisome	RT		18	3.70E-05	1.80E-03
Group_O	46
UP_SEQ_FEATURE	signal peptide	RT		38	7.10E-22	6.20E-20
KEGG_PATHWAY	Pancreatic secretion	RT		16	9.20E-22	4.50E-20
Group_P	92
GOTERM_BP_DIRECT	SRP-dependent cotranslational protein targeting to membrane	RT		62	8.10E-126	3.70E-123
GOTERM_CC_DIRECT	cytosolic small ribosomal subunit	RT		30	9.00E-57	3.20E-55
Grooup_Q1	165
GOTERM_BP_DIRECT	blood coagulation	RT		18	7.60E-13	2.00E-10
GOTERM_CC_DIRECT	cell-cell adherens junction	RT		19	5.20E-10	3.10E-08
GOTERM_BP_DIRECT	platelet degranulation	RT		18	3.70E-17	1.90E-14
GOTERM_BP_DIRECT	leukocyte migration	RT		13	1.00E-09	2.10E-07
GOTERM_BP_DIRECT	integrin-mediated signaling pathway	RT		12	1.40E-09	2.40E-07
UP_KEYWORDS	Membrane	RT		96	1.50E-08	8.10E-07
Group_Q2	154
UP_KEYWORDS	Ubl conjugation pathway	RT		14	1.40E-03	3.50E-02
GOTERM_BP_DIRECT	hydrogen peroxide catabolic process	RT		5	1.90E-05	1.60E-02
GOTERM_CC_DIRECT	cortical cytoskeleton	RT		5	2.50E-05	1.60E-03
